# Canonical Wnt transcriptional complexes are essential for induction of nephrogenesis but not maintenance or proliferation of nephron progenitors

**DOI:** 10.1101/2023.08.20.554044

**Authors:** Helena Bugacov, Balint Der, Sunghyun Kim, Nils O. Lindström, Andrew P. McMahon

**Author notes:** Corresponding author: Dr. Andrew P. McMahon.

## Abstract

Wnt regulated transcriptional programs are associated with both the maintenance of mammalian nephron progenitor cells (NPC) and their induction, initiating the process of nephrogenesis. How opposing transcriptional roles are regulated remain unclear. Using an *in vitro* model replicating *in vivo* events, we examined the requirement for canonical Wnt transcriptional complexes in NPC regulation. In canonical transcription, Lef/Tcf DNA binding proteins associate the transcriptional co-activator β-catenin. Wnt signaling is readily substituted by CHIR99021, a small molecule antagonist of glycogen synthase kinase-3β (GSK3β). GSK3β inhibition blocks Gskβ-dependent turnover of β-catenin, enabling formation of Lef/Tcf/β-catenin transcriptional complexes, and enhancer-mediated transcriptional activation. Removal of β-catenin activity from NPCs under cell expansion conditions (low CHIR) demonstrated a non-transcriptional role for β-catenin in the CHIR-dependent proliferation of NPCs. In contrast, CHIR-mediated induction of nephrogenesis, on switching from low to high CHIR, was dependent on Lef/Tcf and β-catenin transcriptional activity. These studies point to a non-transcriptional mechanism for β-catenin in regulation of NPCs, and potentially other stem progenitor cell types. Further, analysis of the β-catenin-directed transcriptional response provides new insight into induction of nephrogenesis.

**Summary Statement:** The study provides a mechanistic understanding of Wnt/ β-catenin activity in self-renewal and differentiation of mammalian nephron progenitors.
