## Supplementary material for "Canonical Wnt transcriptional complexes are essential for induction of nephrogenesis but not maintenance or proliferation of nephron progenitors": Table S2

### Sheet: Meta table 
Table S2 Methods Table
Tab
1	mRNA synthesis primers
2	CRISPR sgRNA sequences
3	RT-qPCR primer sequences
4	Utilized antibodies
5	NPEM reagents used
6	RNA-scope probes

### Sheet: 1
mRNA synthesis primers
Cre:
F: CGGTACCCGGGGATCTAATACGACTCACTATAGGCCACCATGGCCAATTTACTGAC
R: CGACTCTAGAGGATCTCACAGATCTTCTTCAGAAATAAGTTTTTGTTCC
mCherry:
F:CGGTACCCGGGGATCTAATACGACTCACTATAGGATCGCCGCCACCATGGGTGAGCAAGGGCGAGGAGGA
R: CAGGTCGACTCTAGAGGATCCTACTTGTACAGCTCGTCCATGCC
GFP:
F: TTTTGTAATACGACTCACTATAGGGCGG
R: GGCCGGCCGTTTAAACCTTATC

### Sheet: 2
IDT:
Ctnnb1_sgRNA1-exon2	5' ATG AGC AGC GTC AAA CTG CG 3'
Ctnnb1_sgRNA3-exon3	5' AGC CAA GCG CTG GAC ATT AG 3'
Ctnnb1_sgRNA5-exon3	5' AGC TAC TTG CTC TTG CGT GA 3'
Ctnnb1_sgRNA6-exon6	5' GAG ATT ATG CAG TGT CGT GA 3'
GFP	5' GGG CGA GGA GCT GTT CAC CG 3'
Synthego:
Tcf7l1	5' CUU AAA AAA AGC GCC AUC CU 3'
Tcf7l2	5' UUA GCG GCC AAG AGG CAA GA 3'
Tcf7	5' AGC UGG GGG ACG CCA UGU GG 3'
Lef1	5' CUC CCA GGA AAG CAU CCA GA 3'

### Sheet: 3
qPCR primers:
Six2:
F: CACCTCCACAAGAATGAAAGCG
R: CTCCGCCTCGATGTAGTGC
Cited1:
F: AACCTTGGAGTGAAGGATCGC
R: GTAGGAGAGCCTATTGGAGATGT
Eya1:
F: GACAGGCACCGTACAGCTAC
R: CGGAGGAGTTGGTGAGTGAATTA
Wnt4:
F: AGACGTGCGAGAAACTCAAAG
R: GGAACTGGTATTGGCACTCCT
Jag1:
F: CCTCGGGTCAGTTTGAGCTG
R: CCTTGAGGCACACTTTGAAGTA
Fgf8:
F: CCGAGGAGGGATCTAAGGAAC
R: CTTCCAAAAGTATCGGTCTCCAC
Lhx1:
F: CCCATCCTGGACCGTTTCC
R: CGCTTGGAGAGATGCCCTG
Lef1:
F: TGTTTATCCCATCACGGGTGG
R: CATGGAAGTGTCGCCTGACAG

### Sheet: 4
Primary
Antibody	Species	Company	Cat#	Concentration
Lef1	Rabbit	Cell signaling	2230	1 to 100
Active β-catenin, non-phosphorylated	Rabbit	Cell signaling	8814S	1 to 500
Six2	Rabbit	Proteintech	11562-1-AP	1 to 500
Six2	Mouse IgG1	Novus	H00010736-M01	1 to 1000
Jag1	Goat	R&D	AF599	1 to 250
Tcf7l1	Mouse IgG1	Santa Cruz	sc-166411	1 to 250
Tcf7	Rabbit	Cell Signaling Technology	mAb #2203	1 to 100
Tcf7l2	Rabbit	Cell Signaling Technology	2569	1 to 100
mCherry	Rabbit	Abcam	ab167453	1 to 1000
tdTomato	Goat	Scigen Antibodies	AB8181-200	1 to 4000
GM130 (Golgi Marker)	Mouse IgG1 kappa	BD Transduction Laboratories	610822	1 to 500
Secondary
Antibody	Species	Company	Cat#	Concentration
Donkey anti-goat 488	Donkey	Molecular probes/Invitrogen	A11055	1 to 500
Donkey anti-goat 555	Donkey	Invitrogen	A21432	1 to 500
Donkey anti-rabbit 488	Donkey	Molecular probes	A21206	1 to 500
Donkey anti-rabbit 594	Donkey	Molecular probes	A21207	1 to 500
Rat anti-mouse IgG1 647	Rat	Bio-Legend	406618	1 to 500

### Sheet: 5
Product	Vendor	Catalogue Number
Human recombinant FGF9	R&D	273-F9-025
Human recombinant BMP7	R&D	354-BP-010
Human recombinant BMP4	R&D	314-BP-010
Mouse recombinant IGF2	R&D	792-MG-050
Human recombinant IGF1	R&D	791-MG-050
CHIR99021	Stemgent	04-0004
LDN-193189	Stemgent	04-0074-02
Y27632	Millipore	688001
Heparin	Sigma	H3393
STEMdiff™ APEL™ Medium	Stemcell	5210
autoMACS® Columns	Miltenyi Biotec	130-021-101
AutoMACS running buffer	Miltenyi Biotec	130-091-221
AutoMACS rinsing buffer	Miltenyi Biotec	130-091-222
anti-PE microbeads	Miltenyi Biotec	130-048-801
anti-Ter119-PE	Miltenyi Biotec	130-117-512
anti-CD326-PE	Miltenyi Biotec	130-118-075
anti-CD105-PE	Miltenyi Biotec	130-102-548
anti-CD140a-PE	Miltenyi Biotec	130-102-502
Matrigel	Corning	354277

### Sheet: 6
Gene	Species	Channel	Catalog number on ACD
Tcf7	Mouse	C3	466901-C3
Lef1	Mouse	C1	441861
Tcf7l2	Mouse	C1	300031
Tcf7l1	Mouse	C2	300031-C2
Six2	Mouse	C1	500011
Ovol1	Mouse	C1	845271-C1
Emx2	Mouse	C3	(19001-C3
Jag1	Mouse	C2	412831-C2
